# Chronic NLRP3 inflammasome activation drives neutrophil brain entry and interactions with microglia

**DOI:** 10.64898/2026.04.22.720282

**Authors:** Lukas L. Skuja, Sophia M. Guldberg, David Joy, Jason C. Dugas, Neal S. Gould, Roni Chau, David Tatarakis, Isabel Becerra, Cynthia Chau, Connie Ha, David Huynh, Hoang N. Nguyen, Lily Sarrafha, Elizabeth W. Sun, Shan V. Andrews, Thomas Sandmann, Jung H. Suh, Robert G. Thorne, Pamela J. Lein, Kathryn M. Monroe, Gilbert Di Paolo

## Abstract

NOD-like receptor family pyrin domain-containing 3 (NLRP3) is a cytosolic regulator of an inflammasome-mediated innate immune response. In the central nervous system (CNS), NLRP3 inflammasome activation has been implicated in multiple neurodegenerative diseases, yet the mechanisms by which it contributes to disease remain unclear. Here, we investigated the CNS effects of chronic NLRP3 activation using a humanized *NLRP3* gain-of-function mouse model (*hNLRP3^D305N^*). Bulk brain analyses confirmed constitutive inflammasome activation, widespread cytokine induction, and the increased presence of blood-associated proteins suggestive of dysfunction at CNS border sites and the blood-brain barrier (BBB). Furthermore, cerebrospinal fluid (CSF) neurofilament light chain levels were elevated, indicating neuronal damage. Single-cell RNA-sequencing of CD45^+^ immune cells in the brain demonstrated that microglia adopt distinct reactive states and that peripheral immune cells infiltrate the CNS, with neutrophils emerging as the predominant infiltrating immune cell type. This finding was confirmed by untargeted bulk brain and CSF proteomics that also suggest neutrophil reactivity. Immunohistochemistry further revealed regional neutrophil entry into the brain parenchyma, concurrent with reactive microglia and engulfment of neutrophils, suggesting functional microglia-neutrophil interactions. Collectively, these findings establish a direct pathogenic role for the NLRP3 inflammasome in the CNS independent of other neurodegeneration-related disease pathologies.
