## Supplementary Data 2 for "Chronic NLRP3 inflammasome activation drives neutrophil brain entry and interactions with microglia"

### Sheet: hNLRP3D305NvhNLRP3WT
pathway	pval	padj	log2err	ES	NES	size
Adipogenesis	0.186235	0.333404	0.208955	-0.248491	-1.10659	174
Allograft Rejection	4.71673e-10	1.36785e-08	0.801216	0.557601	2.13554	145
Androgen Response	0.00130631	0.00841842	0.45506	-0.427478	-1.68846	85
Angiogenesis	0.325862	0.487179	0.0946646	0.42393	1.11702	19
Apical Junction	0.0794383	0.191894	0.287805	-0.306099	-1.27033	117
Apical Surface	0.283806	0.4419	0.100991	0.407059	1.14661	24
Apoptosis	0.0378378	0.114005	0.271289	0.360191	1.36115	128
Bile Acid Metabolism	0.063253	0.163052	0.21925	0.385827	1.35679	76
Cholesterol Homeostasis	0.0186153	0.0707991	0.352488	0.447555	1.5199	61
Coagulation	0.0183943	0.0707991	0.352488	0.4385	1.55101	79
Complement	9.73558e-06	0.000125481	0.593325	0.472316	1.81597	149
Dna Repair	0.033279	0.10483	0.321776	-0.304113	-1.31378	145
E2f Targets	2.20174e-05	0.000255402	0.57561	-0.386807	-1.7301	185
Epithelial Mesenchymal Transition	0.0434921	0.123051	0.321776	0.393308	1.42329	92
Estrogen Response Early	0.113139	0.23862	0.257206	-0.289131	-1.20488	121
Estrogen Response Late	0.0746206	0.18615	0.287805	-0.301983	-1.26392	122
Fatty Acid Metabolism	0.00024933	0.00199464	0.498493	-0.41132	-1.72856	123
G2m Checkpoint	5.19343e-05	0.00048195	0.557332	-0.375742	-1.68169	184
Glycolysis	0.179384	0.327644	0.116234	0.308717	1.17871	141
Hedgehog Signaling	0.394097	0.554125	0.0843144	0.391122	1.04591	20
Heme Metabolism	0.205333	0.347718	0.10714	0.295921	1.14604	162
Hypoxia	3.73332e-05	0.000376578	0.557332	0.468845	1.78677	140
Il2 Stat5 Signaling	8.00078e-07	1.42783e-05	0.659444	0.499637	1.92521	153
Il6 Jak Stat3 Signaling	2.57651e-11	8.53928e-10	0.863415	0.70574	2.43836	69
Inflammatory Response	5.3379e-12	2.06399e-10	0.887075	0.602045	2.29439	140
Interferon Alpha Response	2.45314e-14	1.42282e-12	0.975995	0.702858	2.54262	91
Interferon Gamma Response	6.7592e-21	7.84067e-19	1.18665	0.657764	2.5672	175
Kras Signaling Dn	0.0076675	0.0329419	0.407018	0.456529	1.60254	75
Kras Signaling Up	0.00445327	0.0234809	0.407018	0.408245	1.54509	130
Mitotic Spindle	0.0540788	0.141807	0.321776	-0.275014	-1.23008	185
Mtorc1 Signaling	0.25	0.402778	0.179782	-0.241539	-1.08259	182
Myc Targets V1	8.79851e-06	0.000120074	0.593325	-0.393198	-1.77191	194
Myc Targets V2	0.977401	0.994549	0.0628004	-0.180903	-0.675692	56
Myogenesis	0.669986	0.797111	0.0484088	0.243296	0.897378	105
Notch Signaling	0.0849409	0.193291	0.287805	-0.453785	-1.41095	25
Oxidative Phosphorylation	0.117689	0.24598	0.287805	-0.260333	-1.16683	182
P53 Pathway	0.0257566	0.0905384	0.352488	0.34701	1.34777	168
Pancreas Beta Cells	0.461894	0.624134	0.0913924	-0.408495	-1.00798	12
Peroxisome	0.455975	0.622272	0.111011	-0.252347	-0.989866	82
Pi3k Akt Mtor Signaling	0.884735	0.941553	0.0725352	-0.206143	-0.821512	92
Protein Secretion	0.0852941	0.193291	0.184706	0.358216	1.28854	89
Reactive Oxygen Species Pathway	0.258065	0.412644	0.140406	-0.312879	-1.11934	45
Spermatogenesis	0.636095	0.768614	0.0873098	-0.237047	-0.927242	76
Tgf Beta Signaling	0.196629	0.337066	0.166934	-0.329158	-1.18381	48
Tnfa Signaling Via Nfkb	2.38106e-12	1.10481e-10	0.898671	0.571547	2.22223	170
Unfolded Protein Response	0.965909	0.989322	0.031349	0.191591	0.705529	103
Uv Response Dn	0.00494904	0.0238985	0.407018	-0.375793	-1.54645	106
Uv Response Up	0.0849315	0.193291	0.17822	0.340412	1.27746	122
Wnt Beta Catenin Signaling	0.720131	0.846079	0.0515309	0.285466	0.833037	29
Xenobiotic Metabolism	0.0179164	0.070451	0.352488	0.37101	1.40641	132
