## Supplementary Table for "Chronic NLRP3 inflammasome activation drives neutrophil brain entry and interactions with microglia"

### Sheet: Sheet1
Item	Manufacturer	Catalog Number
RIPA Buffer	Teknova	#R3792
cOmplete Protease Inhibitor (EDTA free)	Roche	#04693132001
PhosSTOP Protease Inhibitor	Roche	#04906837001
3 mm Tungsten Carbide Beads	Qiagen	#69997
Pierce BCA Protein Assay Kit	Thermo Scientific	#23225
Pierce BSA Standard Pre-diluted Set	Thermo Scientific	#23208
V-PLEX Mouse IL-1β Kit	MSD	#K152QPD
Mouse IL-1ra/IL-1F3 Quantikine ELISA Kit	R&D Systems	#MRA00
Mouse IL-18 ELISA Kit	MBL	#7625
Simoa NF-light Advantage Kit	Quanterix	#103186
NuPAGE LDS Sample Buffer	Invitrogen	#NP0007
NuPAGE Sample Reducing Agent	Invitrogen	#NP0009
NuPAGE 4-12% Bis-Tris Midi Protein Gels	Invitrogen	#WG1403BX10
NuPAGE MES SDS Running Buffer	Invitrogen	#NP0002
Precision Plus Protein Dual Color Standards	Bio-Rad	#1610394
Trans-Blot Turbo Midi 0.2μM Nitrocellulose Transfer Packs	Bio-Rad	#1704159
Blocking Buffer for Fluorescent Western Blotting	Rockland	#MB-070
Blocker Casein	Thermo Scientific	#37528
MSD GOLD 96-well Small Spot Streptavidin SECTOR Plate	MSD	#L45SA
Goat anti-mouse IgG-Biotin	Southern Biotech	#1030-08
Anti Mouse Antibody Goat SULFO-TAG Labeled	MSD	#R32AC-5
Antigen Unmasking Solution, Tris-Based	Vector Laboratories	#H-3301
PBS/Fish Gelatin	Bioworld	#20720008
ProLong Glass Antifade Mountant	Invitrogen	#P36984
Adult Mouse Brain Dissociation Kit	Miltenyi	#130-107-677
Cell Multiplexing Oligos	10x Genomics	#1000261
Antibodies used for western blot
Mouse anti-Vinculin antibody (7F9)	Santa Cruz Biotechnology	#sc-73614
Rabbit anti-ASC antibody (D2W8U)	Cell Signaling Technology	#67824
Rabbit anti-Albumin antibody (EPR20195)	Abcam	#ab207327
Goat anti-MPO antibody	R&D Systems	#AF3667
Goat anti-S100A9 antibody	R&D Systems	#AF2065
IRDye 680RD Donkey Anti-Rabbit IgG	LICORbio	#926-68073
IRDye 800CW Donkey Anti-Mouse IgG	LICORbio	#926-32212
IRDye 800CW Donkey Anti-Goat IgG	LICORbio	#926-32214
Antibodies used for flow cytometry
SYTOX Green Nucleic Acid Stain	Invitrogen	#S7020
APC anti-mouse CD45	BioLegend	#157606
Antibodies used for immunohistochemistry
DAPI Nucleic Acid Stain	Invitrogen	D1306
Goat anti-MPO antibody	R&D Systems	#AF3667
Rabbit anti-S100A9 antibody (D3U8M)	Cell Signaling Technology	#73425
Rat anti-Ly6G antibody (1A8)	Biolegend	#127602
Guinea-pig anti-IBA1 antibody	Synaptic Systems	#234308
Rabbit anti-TMEM119 antibody	Synaptic Systems	#400008
Donkey anti-mouse IgG DL755	Invitrogen	#SA5-10171
Donkey anti-rat IgG CF750	Biotium	#20298
Donkey anti-rabbit IgG AF647	Invitrogen	#A-31573
Donkey anti-chicken IgG AF647	Invitrogen	#A78952
Donkey anti-goat IgG AF568	Invitrogen	#A-11057
Donkey anti-chicken IgY AF488	Invitrogen	#A78948
Donkey anti-guinea pig IgG AF488	Jackson ImmunoResearch	#706-545-148
